# Efficient Ribosomal Rna Depletion from *Drosophila* Total Rna for Next-Generation Sequencing Applications

**DOI:** 10.1101/2024.11.28.625868

**Authors:** Omkar Koppaka, Shweta Tandon, Ankita Chodankar, Awadhesh Pandit, Baskar Bakthavachalu

## Abstract

We developed a cost-effective enzyme-based rRNA-depletion method tailored for *Drosophila melanogaster*, addressing the limitations of existing commercial kits and the lack of peer-reviewed alternatives. Our method employs single-stranded DNA probes complementary to *Drosophila* rRNA, forming DNA-RNA hybrids. These hybrids are then degraded using the RNase H enzyme, effectively removing rRNA and enriching all non-ribosomal RNAs, including mRNA, lncRNA and small RNA. When compared to a commercial rRNA removal kit, our approach demonstrated superior rRNA removal efficiency and mapping percentage, confirming its effectiveness. Additionally, our method successfully enriched the non-coding transcriptome, making it a valuable tool for studying ncRNA in *Drosophila*. The probe sequences and rRNA-depletion protocol are made freely available, offering a reliable alternative for rRNA-depletion experiments.
