## Supplementary material for "Efficient Ribosomal Rna Depletion from *Drosophila* Total Rna for Next-Generation Sequencing Applications": Table S1: List of custom probes used for RNase H mediated rRNA-depletion

### Sheet: Primers from Fly_rRNA_seq_with 
S.No.	Probe Name	Probe Sequence	Length
1	5SrRNA:23-64	GACGCTGCTTAATTTCGGTGATCGGACGAGAACCGATGTAT	41
2	5SrRNA:71-117	CAACAACACGCGGTGTTCCCAAGCGGTCCCACATCTAAGTACTAAC	46
3	5.8SrRNA:33-91	ATGTTCATGTGTCCTGCAGTTCACACGATGACGCACAGTTTGCTGCGTTCTTCATCGA	58
4	5.8SrRNA:65-115	CTGCGATATGCGTTCAAAATGTCGATGTTCATGTGTCCTGCAGTTCACAC	50
5	18SrRNA:22-72	CGTGTGTACTTAGACATGCATGGCTTAATCTTTGAGACAAGCATATAACT	50
6	18SrRNA:69-119	GGAACCATAACTGATATAATGAGCCTTTTGCGGTTTCACTTTTAATTCGT	50
7	18SrRNA:113-164	GCTCTAGAATTACCACAGTTATCCAAGTAACTGTTAACGATCTAAGGAACC	51
8	18SrRNA:156-206	AGCACATGTCCCATAAGGTTCATGTTTTAATTGCATGTATTAGCTCTAGA	50
9	18SrRNA:220-270	TGCATGTTATCTAGAGTTCAACCAATATAACGATCTTGCGATCGCTTGGT	50
10	18SrRNA:264-313	CAGACATTTGAAAGATCTGTCGTCGGTACAAGACCATACGATCTGCATG	49
11	18SrRNA:332-372	TCCCCGTTACCCGTTGCAACCATGGTAGTCCTAGATACTA	40
12	18SrRNA:378-428	CTTCCTTAGATGTGGTAGCCGTTTCTCAGGCTCCCTCTCCGGAATCGAAC	50
13	18SrRNA:414-454	GAGTGGGTAATTTACGCGCCTGCTGCCTTCCTTAGATGTG	40
14	18SrRNA:491-541	AAGGATTTAAAGTGTACTCATTCCAATTACAGGGCCTCGGATATGAGTCC	50
15	18SrRNA:529-577	CTGGCACCAGACTTGCCCTCCAATTGGTCCTTGTTAAAGGATTTAAAG	48
16	18SrRNA:595-645	TTCAACTACGAACGTTTTAACCGCAACAACTTTAATATACGCTATTGGAG	50
17	18SrRNA:634-684	ACCACAATTGTAAGTTGTACTACCCGTATGAAGCACAAGTTCAACTACGA	50
18	18SrRNA:708-756	AAGATACAAGTATTTAATCACATATAAGAACTCCACCGGTAATACGCT	48
19	18SrRNA:777-827	ATAGTACCGGCCCACAATAACACTCGTTTAAGAGCACTAATGCAGGTTTT	50
20	18SrRNA:853-903	TCTTATTTCATTATCCCATGCACAGAATATTCAGGCATTTGAAGCCTGCT	50
21	18SrRNA:892-941	ACCTCTTGATCTGAAAACCAATGAAAGCAGAACAGAGGTCTTATTTCAT	49
22	18SrRNA:947-1004	GTCCAAGAATTTCACCTCTCGCGTCGTAATACTAATGCCCCCAAACTGCTTCTATTA	57
23	18SrRNA:994-1044	ATCTTTGGCAAATGCTTTCGCTTAAGTTAGTCTTACGACGGTCCAAGAAT	50
24	18SrRNA:1064-1114	TTATGGTTAGAACTAGGGCGGTATCTGATCGCCTTCGAACCTCTAACTTT	50
25	18SrRNA:1141-1189	CAAAAGCTTTGGTTTCCCGGGAAGCGACTGAGAGAGCCATAAAAGTAG	48
26	18SrRNA:1181-1233	ATTCCTTTAAGTTTCAGCTTTGCAACCATACTTCCCCCGGAGCCCAAAAGCT	52
27	18SrRNA:1247-1297	TAAGTTTTCCCGTGTTGAGTCAAATTAAGCCGCAGGCTCCACTCCTGGTG	50
28	18SrRNA:1310-1360	CCACCACCCATAGATTCGAGAAAGAGCTATCAATCTGTCTTACACACTTA	50
29	18SrRNA:1383-1427	ATTTGAGTCTCGTTCGTTATCGGAATTAACCAGACAAATCACTC	44
30	18SrRNA:1430-1479	TGAAGGCTACATAAGCTTCAGCACCATAATCCTGAAGATATCTATTTAA	49
31	18SrRNA:1497-1547	ACCAACAGGTACGGCTCCACTTACATAAACACATTCAAACACAATAAGCA	50
32	18SrRNA:1565-1615	TGCTCAATCTCATTATTGCTAGACGCAATTTGTCCATTTAAGAAGCTAGT	50
33	18SrRNA:1644-1694	GTCTAGGAAATACACGTTGATACTTTCATTGTAGCGCGCGTGCAGCCCAG	50
34	18SrRNA:1716-1766	AAGTTCATGTGAACAGTTTCAGTTCACAATCCCAAGCATGAAAGTGGTTC	50
35	18SrRNA:1762-1812	GGACGTAATCAATGCGAGTTAATGACTCACACTTACTGGGAATTCCAAGT	50
36	18SrRNA:1801-1857	ATAATTCAATCGGTAGTAGCGACGGGCGGTGTGTACAAAGGGCAGGGACGTAATCA	56
37	18SrRNA:1878-1934	ATCAAGTTCGGTCAACTTTTGCGAAACAACCGTAACACGCAAGGCGTCACAGTGAT	56
38	18SrRNA:1920-1970	CGGAAACCTTGTTACGACTTTTACTTCCTCTAAATAATCAAGTTCGGTCA	50
39	28SrRNA:32-82	TCCTTGTTAGTTTCTTTTCCTCCCCTAATTAATATGCTTAAATTCAGGGG	50
40	28SrRNA:75-125	TAGTGCTGAACTGTTTTCTTTTCGCTCGCCGCTACTAAGAAAATCCTTGT	50
41	28SrRNA:141-191	TTCTCATACTAGAATATTGACGCTCCATACACTGCATCTCACATTTGCCA	50
42	28SrRNA:212-267	TAATCATTAACGTTATACGGGCCTGGCACCCTCTATGGGTAAATGGCCTCATTTA	55
43	28SrRNA:290-340	GTTTTAGATGGAGTTTACCACCCACTTAGTGCTGCACTATCAAGCAACAC	50
44	28SrRNA:338-388	ACTTTCCCTCACGGTACTTGTTTACTATCGGTCTCATGGTTATATTTAGT	50
45	28SrRNA:413-463	GATATTCAGGTTCATCGGGCTTAACCTCTAAGCAGTTTCACGTACTGTTT	50
46	28SrRNA:485-534	TGGAAAAAATGCACACTATTCTCATAATATTATTTAAATATTACAATTT	49
47	28SrRNA:528-576	TGATAAATTTGGTATATGCTAATAGATTACAATGTCCTTATATGGAAA	48
48	28SrRNA:574-628	CTGTGTTAAAATGCAAGCAATTTAATTGGAATAAACTATAAGTTATATTTTATG	54
49	28SrRNA:645-695	TCCGAAAAATTAACGCACTGTAATCATATAAATCTATCAGCACTTTATCA	50
50	28SrRNA:689-731	ACACAAAAATCAATGATAATTATGCCATTATATAATTCCGAA	42
51	28SrRNA:753-801	GTGTTTCAAGACGGGTCCCGAAGGTATCCTGAATCTTTCGCATTGTTA	48
52	28SrRNA:821-868	AGTCAAGTTAATTACGCTATTAGGTTTATATCCCAATAACTTGCACA	47
53	28SrRNA:868-920	CCCGGGATTGTGTTAATTAGCTATAAATAGCTAAAAAACTAATCCCATTATT	52
54	28SrRNA:914-968	GAGGCATAAATAATATAAATATACATTATACATAACTATATAGAACGCCCCGGG	54
55	28SrRNA:992-1042	TGACTTCAACCTGATCAAGTATAGTTCACCATCTTTCGGGTCACAGCATA	50
56	28SrRNA:1059-1109	CCTATACTCAATTCTGACAATCGATTTGCACGTCAGAACTGTTTCGGTCT	50
57	28SrRNA:1096-1148	AAGGAACCAGCTACTAGATGGTTCGATTGGTCTTTCGCCCCTATACTCAATT	52
58	28SrRNA:1172-1229	GGCCTCTAATCATTCGCTTTACCAGATAAGATTATTTTATATAATATTAAAATGCAC	57
59	28SrRNA:1224-1274	ACCCATTTAAAGTTTGAGAATAGGTTAAGATCGTTTCGACCCTAAGGCCT	50
60	28SrRNA:1299-1349	CTGCTTACCAAAAGTGGCCCACTGGGCACATTATATCATAACCTTGAACT	50
61	28SrRNA:1373-1423	CTTTCATGGTATCTGCATGAGTTGTTAATTTGGGCACCGTAACATTACGT	50
62	28SrRNA:1450-1499	CAGGTGAGTTGTTACACACTCCTTAGCGGATTTCGACTTCCATGATCAC	49
63	28SrRNA:1503-1553	AATGTATAGGTATACAACTTAAGCGCCATCCATTTTAAGGGCTAGTTGCT	50
64	28SrRNA:1581-1632	CGCATACCATTGTACCTTCCTACTCACTAAAGTTTCAAAATTTATATCACA	51
65	28SrRNA:1659-1709	CTCATTCGATTATTTGCTACTACCACCAAGATCTGTACCAATGGCAGCTC	50
66	28SrRNA:1735-1785	CTTGAACTTAGGACCGACTAACTCGTGATCAACCACTGTTCACACGAAAC	50
67	28SrRNA:1767-1816	TTTGTTTTACTTGAAAATTTTCGGCTTTCGCCTTGAACTTAGGACCGAC	49
68	28SrRNA:1837-1888	GGAACCGTATTCCCTTTCGTTCAAAATTATTCAAGTGTATTATAATTCGCT	51
69	28SrRNA:1917-1967	TTTATGGTCGTTCCTGTTGCCAGGATGAGCACGAGGCCCATATTTAATAA	50
70	28SrRNA:1991-2041	TCTGCGAAAGACTTCCATGGTAGTACGGCTATAAAACAGAAAAGAAAACT	50
71	28SrRNA:2075-2125	CCCACCATAAATTTTCAAGGTCCGAGGAGAAAATATCGACACAACAGTAT	50
72	28SrRNA:2109-2160	GATATTGGTACGGCCTGTTGAGAAGTTTGCGTGTCCCCACCATAAATTTTC	51
73	28SrRNA:2177-2227	TTTGCCGACTTCCCTTACCTACATTATTCTATCGACTAGAGACTCTTCAC	50
74	28SrRNA:2243-2288	CAATCAAGCCCGACTATCTCAATCTTCAGAGCCAATCCTTATCCC	45
75	28SrRNA:2278-2328	ATTTACCCAGAACGAGCACATAAACCATGTTATTGTTTCCCAATCAAGCC	50
76	28SrRNA:2344-2394	TCCACAATTGGCTACGTAACTAAACTATCCGGGGAACAAGTAACTAACAT	50
77	28SrRNA:2420-2469	TTGATAATCGTTATAATTAATAAGAACTAATTGGTTTAACCCAAATAGT	49
78	28SrRNA:2485-2539	ATCACAATGCTTTGTTTTAATTAGACAGTCGGATTCCCCAAGTCCGTGCCAGTT	54
79	28SrRNA:2565-2615	CGCTTACTTGAATTTCTTCACTTTGACATTCAGAGCACTGGGCAGAAATC	50
80	28SrRNA:2635-2685	GCGTCACTAATTAGATGACGAGGCATTTGGCTACCTTAAGAGAGTCATAG	50
81	28SrRNA:2711-2754	GTTCCCTTGGCTGTGGTTTCGCTAGATAGTAGATAGGGACAAG	43
82	28SrRNA:2756-2809	CAGATTAGAGTCAAGCTCAAAAGGGTCTTCTTTCCCCGCTAATTATTCCAAGC	53
83	28SrRNA:2827-2877	TTGACGATACCAAACCGAGGTCTAATATCTCCCACTTATTCTACACCTCT	50
84	28SrRNA:2897-2946	TGGCTAGGAAATGATACACGTTCCATTTAATCAAGTAAGTAAGGAAACA	49
85	28SrRNA:2938-2996	GCTTGCATCAAAACCCAATACCATAAGATATAATAAATATATCCGTATAATGGCTAGG	58
86	28SrRNA:3011-3061	TGCATCGTTTTATTAAAGAATTTGTTTGCGATTATATAACAAACTCGTGA	50
87	28SrRNA:3091-3141	CCTACCTGGCAATGTCCTTGAATTGGATCATACCTGAGTAATTGGAGTTA	50
88	28SrRNA:3168-3223	TATGTGTGGTTTCTGTCCGCACTGAGCTGGCCTTGGGACACCTCCGTTATTATTT	55
89	28SrRNA:3211-3264	TACTGAACACCGAGATCAAGTCAGCATTTGCCCTTTTGCTCTATGTGTGGTTT	53
90	28SrRNA:3286-3336	TTCTGACACCTCTTGTTAAAAACTCTTTAAACCAAAAGGATCGATAGGCC	50
91	28SrRNA:3332-3382	CTATGAACGCTTGGCCGCCACAAGCCAGTTATCCCTATGGTAACTTTTCT	50
92	28SrRNA:3375-3431	TTCACAATGATAGGAAGAGCCGACATCGAAGGATCAAAAAGCGACGTCGCTATGAA	56
93	28SrRNA:3412-3462	GGTGAACAATCCAACGCTTGGTGAATTTTGCTTCACAATGATAGGAAGAG	50
94	28SrRNA:3481-3531	TTTGTCATTAGTAGGGTAAAACTAACCTGTCTCACGACGGTCTAAACCCA	50
95	28SrRNA:3555-3604	GAACAAGTATTGTGCCATTGGTCCGTACCTGCGGTTCCTCTCGTACTAC	49
96	28SrRNA:3592-3642	ATAATCCAACGGACGTAGCGTCATACCACTGTTCGCTCGAACAAGTATTG	50
97	28SrRNA:3644-3693	CTTATTTATCATTGCAGTCCAGCACGGATACGACCTTAGAGGCGTTCAG	49
98	28SrRNA:3674-3724	TGGTTTAGAAGCCATACAATGCAAATTGCCCCTTATTTATCATTGCAGTC	50
99	28SrRNA:3751-3801	CCTCCCAATTTACTATGTTACAAATTACATTGGCATCACATCCATTGTCG	50
100	28SrRNA:3820-3870	TCTAGGCTTTGTCATTGTATTAAATAATGCTTTTATATGTAACTAGCGCG	50
101	28SrRNA:3888-3934	CAGTATGGCAGCTGCTCAACCACTTACAACACCTTGCCTGTTACAA	46
102	28SrRNA:3923-3969	GAATCATCAAGCAAAGGATAAGCTTCAGTGGATCGCAGTATGGCAG	46

### Sheet: Sheet1
5.8SrRNA	33	91
5.8SrRNA	65	115
18SrRNA	22	72
18SrRNA	69	119
18SrRNA	113	164
18SrRNA	156	206
18SrRNA	220	270
18SrRNA	264	313
18SrRNA	332	372
18SrRNA	378	428
18SrRNA	414	454
18SrRNA	491	541
18SrRNA	529	577
18SrRNA	595	645
18SrRNA	634	684
18SrRNA	708	756
18SrRNA	777	827
18SrRNA	853	903
18SrRNA	892	941
18SrRNA	947	1004
18SrRNA	994	1044
18SrRNA	1064	1114
18SrRNA	1141	1189
18SrRNA	1181	1233
18SrRNA	1247	1297
18SrRNA	1310	1360
18SrRNA	1383	1427
18SrRNA	1430	1479
18SrRNA	1497	1547
18SrRNA	1565	1615
18SrRNA	1644	1694
18SrRNA	1716	1766
18SrRNA	1762	1812
18SrRNA	1801	1857
18SrRNA	1878	1934
18SrRNA	1920	1970
5SrRNA	23	64
28SrRNA	32	82
28SrRNA	75	125
28SrRNA	141	191
28SrRNA	212	267
28SrRNA	290	340
28SrRNA	338	388
28SrRNA	413	463
28SrRNA	485	534
28SrRNA	528	576
28SrRNA	574	628
28SrRNA	645	695
28SrRNA	689	731
28SrRNA	753	801
28SrRNA	821	868
28SrRNA	868	920
28SrRNA	914	968
28SrRNA	992	1042
28SrRNA	1059	1109
28SrRNA	1096	1148
28SrRNA	1172	1229
28SrRNA	1224	1274
28SrRNA	1299	1349
28SrRNA	1373	1423
28SrRNA	1450	1499
28SrRNA	1503	1553
28SrRNA	1581	1632
28SrRNA	1659	1709
28SrRNA	1735	1785
28SrRNA	1767	1816
28SrRNA	1837	1888
28SrRNA	1917	1967
28SrRNA	1991	2041
28SrRNA	2075	2125
28SrRNA	2109	2160
28SrRNA	2177	2227
28SrRNA	2243	2288
28SrRNA	2278	2328
28SrRNA	2344	2394
28SrRNA	2420	2469
28SrRNA	2485	2539
28SrRNA	2565	2615
28SrRNA	2635	2685
28SrRNA	2711	2754
28SrRNA	2756	2809
28SrRNA	2827	2877
28SrRNA	2897	2946
28SrRNA	2938	2996
28SrRNA	3011	3061
28SrRNA	3091	3141
28SrRNA	3168	3223
28SrRNA	3211	3264
28SrRNA	3286	3336
28SrRNA	3332	3382
28SrRNA	3375	3431
28SrRNA	3412	3462
28SrRNA	3481	3531
28SrRNA	3555	3604
28SrRNA	3592	3642
28SrRNA	3644	3693
28SrRNA	3674	3724
28SrRNA	3751	3801
28SrRNA	3820	3870
28SrRNA	3888	3934
28SrRNA	3923	3969
5SrRNA	71	117
