## Supplementary material for "Efficient Ribosomal Rna Depletion from *Drosophila* Total Rna for Next-Generation Sequencing Applications": Table S2: NGS data mapping details

### Sheet: Mapping Stats
	Sample	Condition	Mapping %	Mean Quality Score	Reads(in millions)
	Custom Probes	PolyA enriched	93.51	35.78	50.4
	Commercial Kit	PolyA enriched	83.2	36.25	5.8
	Custom Probes	rRNA depleted	83.47	35.79	54.7
	Commercial Kit	rRNA depleted	40.15	36.31	12.7
