## Supplementary material for "Efficient Ribosomal Rna Depletion from *Drosophila* Total Rna for Next-Generation Sequencing Applications": Table S3: Differential Expression analysis results

### Sheet: Table S3 - Differential Express
Gene Name	baseMean	log2FoldChange	lfcSE	stat	pvalue	padj
snRNA:7SK	14816.3	7.17844	0.184239	38.9627	0	0
CR43459	6728.67	4.52207	0.191465	23.6183	2.5e-123	1.16e-119
scaRNA:MeU5-C46	1035.69	5.45047	0.286939	18.9952	1.87e-80	5.75e-77
Hsromega	76098.1	4.07193	0.219913	18.5161	1.53e-76	3.54e-73
RpL38	3658.26	-3.25721	0.224744	-14.493	1.34e-47	2.48e-44
snoRNA:Psi28S-291	747.006	5.90571	0.416141	14.1916	1.03e-45	1.59e-42
CG4631	524.787	7.16843	0.532896	13.4518	3e-41	3.97e-38
Dop2R	10734	3.04745	0.24353	12.5136	6.29e-36	7.26e-33
CR45347	324.966	4.82416	0.394099	12.241	1.88e-34	1.93e-31
CG2111	443.905	5.73289	0.476578	12.0293	2.49e-33	2.28e-30
CG11635	248.525	5.76007	0.479121	12.0222	2.72e-33	2.28e-30
snoRNA:Tudor-SN-a	278.486	7.0947	0.591164	12.0013	3.5e-33	2.7e-30
CG42524	565.669	3.02213	0.252044	11.9905	3.99e-33	2.83e-30
snoRNA:Psi18S-1377b	454.439	7.95596	0.673135	11.8193	3.1e-32	2.05e-29
CG17786	612.295	3.71431	0.322285	11.5249	9.88e-31	5.98e-28
CG31815	292.975	6.74719	0.585649	11.5209	1.04e-30	5.98e-28
CR45244	320.562	3.93794	0.342247	11.5061	1.23e-30	6.68e-28
Ir47a	730.414	5.02877	0.438942	11.4566	2.18e-30	1.12e-27
snRNA:U2:34ABa	596.721	3.49324	0.306242	11.4068	3.87e-30	1.88e-27
CR44092	304.793	6.67559	0.592448	11.2678	1.89e-29	8.74e-27
CG14443	244.55	6.05894	0.542632	11.1658	5.99e-29	2.64e-26
CG13337	425.036	4.42377	0.407277	10.8618	1.75e-27	7.36e-25
CG1137	291.957	4.96658	0.458564	10.8307	2.46e-27	9.89e-25
CR44206	445.377	3.6337	0.342525	10.6086	2.72e-26	1.05e-23
NimC4	240.225	5.64333	0.534533	10.5575	4.69e-26	1.73e-23
CG11423	227.601	7.38235	0.726778	10.1576	3.06e-24	1.09e-21
snRNA:U1:95Cc	197.707	5.42215	0.534767	10.1393	3.7e-24	1.27e-21
snoRNA:Psi18S-1377d	165.387	6.1844	0.612562	10.096	5.76e-24	1.9e-21
CR44901	297.146	8.03542	0.801146	10.0299	1.13e-23	3.59e-21
CG34425	215.771	4.93997	0.506864	9.74615	1.92e-22	5.9e-20
Muc96D	200.919	6.31443	0.655723	9.62973	5.99e-22	1.73e-19
CG34141	226.465	3.96444	0.413796	9.58065	9.64e-22	2.7e-19
CG14505	298.251	4.56466	0.481562	9.47886	2.57e-21	6.99e-19
snoRNA:Psi18S-176	233.882	7.0246	0.744584	9.43426	3.94e-21	1.04e-18
CG1287	148.789	5.16203	0.547988	9.41997	4.51e-21	1.16e-18
gom	285.485	5.51444	0.587615	9.38445	6.32e-21	1.58e-18
CG44521	190.647	6.40627	0.685696	9.34273	9.39e-21	2.28e-18
CG34334	141.334	4.78622	0.516253	9.27107	1.84e-20	4.37e-18
CR43334	1188.09	2.59139	0.279662	9.26617	1.93e-20	4.46e-18
CG8701	189.564	5.34158	0.577106	9.2558	2.13e-20	4.79e-18
CG31642	278.966	3.17559	0.344704	9.2125	3.19e-20	7.01e-18
CG34220	322.895	3.17553	0.345889	9.18079	4.28e-20	9.2e-18
CR43787	190.927	6.36772	0.694136	9.17359	4.58e-20	9.61e-18
CG5718	222.725	6.01704	0.657593	9.15011	5.69e-20	1.17e-17
CG42810	201.405	6.31651	0.696718	9.06609	1.23e-19	2.48e-17
CG5810	175.009	7.59569	0.840542	9.03665	1.62e-19	3.18e-17
CG5897	255.822	5.13324	0.581292	8.83073	1.04e-18	1.92e-16
Ms	5401.4	-2.26553	0.258614	-8.76028	1.95e-18	3.46e-16
CG9935	789.1	2.34531	0.271788	8.62919	6.18e-18	1.08e-15
CG6628	146.051	6.33834	0.737466	8.59475	8.34e-18	1.43e-15
CG11029	226.666	3.27114	0.384918	8.49828	1.92e-17	3.23e-15
Msp300	76790.9	2.26318	0.267668	8.45517	2.79e-17	4.52e-15
CG9083	120.029	5.10662	0.608444	8.39292	4.74e-17	7.56e-15
Tehao	541.104	3.84656	0.459699	8.36756	5.88e-17	8.77e-15
CG31320	663.956	3.01123	0.369407	8.15152	3.59e-16	5.11e-14
CR43828	233.939	5.50277	0.679633	8.09668	5.65e-16	7.91e-14
CoVIII	2059.99	-2.05952	0.256612	-8.02581	1.01e-15	1.39e-13
Gld2	230.894	3.30766	0.413014	8.00859	1.16e-15	1.58e-13
CG12992	206.885	3.82337	0.48391	7.90099	2.77e-15	3.71e-13
snoRNA:Psi28S-3436a	100.709	4.9454	0.627506	7.88104	3.25e-15	4.29e-13
S-Lap4	195.788	7.13338	0.907941	7.85666	3.95e-15	5.14e-13
CG42623	186.675	4.87975	0.6224	7.84021	4.5e-15	5.77e-13
CG2898	181.731	3.3886	0.439679	7.707	1.29e-14	1.59e-12
snoRNA:Psi18S-1377c	90.8053	5.15283	0.668727	7.70544	1.3e-14	1.59e-12
snRNA:U12:73B	120.029	5.70012	0.740341	7.69931	1.37e-14	1.64e-12
CG8509	92.0096	6.07719	0.791389	7.67915	1.6e-14	1.9e-12
snoRNA:Psi18S-1377a	146.762	5.25556	0.697246	7.5376	4.79e-14	5.53e-12
CG1722	287.067	3.62604	0.482857	7.50954	5.93e-14	6.77e-12
CR44070	153.658	8.40292	1.12458	7.47204	7.9e-14	8.79e-12
CR44900	121.958	4.36953	0.586946	7.44452	9.73e-14	1.07e-11
CG12426	111.088	7.34842	0.990668	7.41765	1.19e-13	1.3e-11
CR44396	123.535	3.90797	0.527271	7.41169	1.25e-13	1.31e-11
ImpE3	100.189	4.49906	0.6095	7.38157	1.56e-13	1.62e-11
CG8102	87.6115	5.98739	0.815737	7.33986	2.14e-13	2.2e-11
let-7-C	247.778	2.64175	0.360953	7.3188	2.5e-13	2.52e-11
CG17637	111.847	4.42982	0.605298	7.3184	2.51e-13	2.52e-11
CG33310	582.659	3.00209	0.410961	7.30506	2.77e-13	2.75e-11
CR43940	81.4884	5.4669	0.750887	7.28058	3.32e-13	3.27e-11
CG32110	89.3245	4.39924	0.605577	7.26454	3.74e-13	3.64e-11
CG1504	1177.22	2.48099	0.342919	7.23492	4.66e-13	4.44e-11
snoRNA:2R:9445410	263.628	2.7158	0.37678	7.20793	5.68e-13	5.3e-11
CG32396	100.15	6.80778	0.957889	7.10706	1.19e-12	1.1e-10
CG18368	204.603	4.22558	0.596295	7.0864	1.38e-12	1.25e-10
CG32669	237.7	3.06481	0.432858	7.08041	1.44e-12	1.29e-10
CG43218	117.25	4.11897	0.585206	7.0385	1.94e-12	1.71e-10
Spn75F	95.059	5.22687	0.748011	6.9877	2.79e-12	2.44e-10
CR45203	118.416	3.45111	0.494029	6.98564	2.84e-12	2.45e-10
CG4375	116.689	8.00227	1.15171	6.94818	3.7e-12	3.14e-10
CR43991	84.691	6.95433	1.0025	6.93696	4.01e-12	3.37e-10
CG32026	422.444	3.78646	0.550167	6.88239	5.89e-12	4.86e-10
tomboy40	168.514	2.83716	0.413483	6.8616	6.81e-12	5.57e-10
CR44050	94.739	5.71839	0.835522	6.84409	7.7e-12	6.19e-10
CG17048	75.9661	5.02409	0.73943	6.79454	1.09e-11	8.44e-10
CR43825	77.1379	5.3761	0.799862	6.72129	1.8e-11	1.35e-09
CR44300	85.4121	4.59743	0.685592	6.70579	2e-11	1.49e-09
CR44973	86.4995	4.11305	0.615711	6.68015	2.39e-11	1.72e-09
t-cup	233.139	10.0123	1.50603	6.6481	2.97e-11	2.11e-09
Ssb-c31a	589.213	-2.20348	0.332144	-6.63409	3.27e-11	2.3e-09
Hus1-like	206.285	2.83416	0.427669	6.62699	3.43e-11	2.4e-09
CG15831	123.667	3.55028	0.537533	6.60476	3.98e-11	2.77e-09
CG42809	79.8215	4.59593	0.697477	6.58936	4.42e-11	3.05e-09
spdo	126.705	3.23335	0.491935	6.57271	4.94e-11	3.38e-09
CG4661	180.711	3.7133	0.568298	6.53407	6.4e-11	4.35e-09
CR45430	92.0545	7.65711	1.17229	6.53174	6.5e-11	4.39e-09
CG3713	133.54	5.21479	0.799288	6.52429	6.83e-11	4.58e-09
Cnx14D	309.051	2.06728	0.317656	6.50791	7.62e-11	5.07e-09
CR44817	70.2654	6.68172	1.02698	6.50617	7.71e-11	5.09e-09
CG4653	133.928	3.63099	0.559115	6.49417	8.35e-11	5.47e-09
snoRNA:Psi18S-1820	75.1044	6.79156	1.04843	6.47781	9.31e-11	6.06e-09
snoRNA:CG32479-b	101.617	10.2596	1.58721	6.46389	1.02e-10	6.6e-09
mir-4969	87.8216	10.0493	1.56243	6.43187	1.26e-10	8.09e-09
mei-W68	157.397	2.89811	0.452425	6.40572	1.5e-10	9.54e-09
betaNACtes4	70.4259	5.6641	0.884733	6.40204	1.53e-10	9.7e-09
mir-2279	86.104	10.0207	1.57148	6.3766	1.81e-10	1.14e-08
CG5509	82.0676	3.90281	0.615878	6.33698	2.34e-10	1.46e-08
CG6660	123.258	3.21508	0.508471	6.32303	2.56e-10	1.58e-08
snoRNA:Psi18S-1377e	63.3598	4.91435	0.777832	6.318	2.65e-10	1.62e-08
CG12027	73.6756	5.15699	0.816432	6.3165	2.68e-10	1.63e-08
CG43329	88.8556	10.0659	1.59849	6.29713	3.03e-10	1.8e-08
CG9263	75.6921	7.38553	1.17402	6.29083	3.16e-10	1.86e-08
CG31802	90.9407	6.28133	1.00256	6.2653	3.72e-10	2.15e-08
snRNA:U4:39B	137.473	2.8725	0.466614	6.15604	7.46e-10	4.18e-08
CG5078	136.493	4.23428	0.691782	6.12084	9.31e-10	5.18e-08
ppk27	60.2669	6.04227	0.988041	6.11541	9.63e-10	5.33e-08
CR45333	161.003	3.55945	0.583915	6.09583	1.09e-09	5.99e-08
CG32855	113.01	2.91962	0.481192	6.06748	1.3e-09	6.9e-08
CG42556	81.2161	7.50312	1.23732	6.064	1.33e-09	7.01e-08
Atg12	343.651	-2.04893	0.340465	-6.01805	1.77e-09	9.22e-08
Vm32E	59.381	5.17989	0.86245	6.00601	1.9e-09	9.82e-08
CG13135	57.2023	6.38028	1.06281	6.00323	1.93e-09	9.93e-08
CR44947	62.9224	4.59538	0.765775	6.00095	1.96e-09	1e-07
CR44157	66.4602	9.64703	1.61226	5.98355	2.18e-09	1.1e-07
CG30350	82.6048	7.49353	1.25551	5.96851	2.39e-09	1.2e-07
mira	147.045	2.74649	0.461172	5.95546	2.59e-09	1.29e-07
Nxf3	319.039	2.19788	0.369917	5.94156	2.82e-09	1.38e-07
Uhg2	212.166	-2.15555	0.363235	-5.93432	2.95e-09	1.43e-07
CG42493	64.6088	6.14369	1.04123	5.90043	3.63e-09	1.74e-07
CG15071	61.6018	4.2043	0.712857	5.89782	3.68e-09	1.75e-07
CG1314	98.764	4.21296	0.716523	5.87972	4.11e-09	1.94e-07
CG15047	122.665	2.99076	0.509137	5.87418	4.25e-09	1.98e-07
mRpL36	306.152	-2.33041	0.397238	-5.86652	4.45e-09	2.07e-07
CR43845	312.858	2.53178	0.43203	5.8602	4.62e-09	2.14e-07
Hr4	184.974	2.27653	0.389014	5.85206	4.86e-09	2.23e-07
CR43399	57.1606	9.42994	1.61206	5.84963	4.93e-09	2.25e-07
Pp1-13C	112.805	3.46989	0.594421	5.83743	5.3e-09	2.41e-07
CG42621	83.6565	3.66431	0.630864	5.8084	6.31e-09	2.82e-07
CG14757	840.311	-2.16058	0.375976	-5.7466	9.11e-09	3.93e-07
CG43331	120.923	5.99283	1.04472	5.73632	9.68e-09	4.16e-07
snoRNA:Or-aca4	95.1322	10.1644	1.77616	5.72265	1.05e-08	4.47e-07
CR45256	56.0503	9.40121	1.64335	5.72075	1.06e-08	4.5e-07
mir-2493	56.1282	6.95077	1.21663	5.71312	1.11e-08	4.66e-07
fzo	110.325	3.6005	0.633925	5.6797	1.35e-08	5.59e-07
mir-317	63.8129	9.58817	1.68811	5.67982	1.35e-08	5.59e-07
CG33127	69.5805	6.21756	1.0964	5.67089	1.42e-08	5.84e-07
SIFa	825.937	-2.21778	0.392112	-5.65598	1.55e-08	6.25e-07
CG41087	272.656	2.45704	0.434414	5.65598	1.55e-08	6.25e-07
CG33977	419.686	-2.04265	0.361342	-5.65295	1.58e-08	6.34e-07
CR44840	59.6739	3.86275	0.685934	5.63137	1.79e-08	7.09e-07
snoRNA:Psi28S-2566	60.9342	3.73511	0.666589	5.60333	2.1e-08	8.27e-07
CG32232	116.852	5.4797	0.979012	5.59718	2.18e-08	8.51e-07
CG33475	56.4678	3.87389	0.694885	5.57486	2.48e-08	9.44e-07
CG42830	73.4779	7.36264	1.32095	5.57375	2.49e-08	9.44e-07
CG32829	61.5557	4.84897	0.873019	5.55426	2.79e-08	1.05e-06
snoRNA:Psi28S-2622	53.5509	9.33526	1.68149	5.55178	2.83e-08	1.06e-06
snoRNA:Psi28S-2626	77.6101	5.37003	0.968931	5.54223	2.99e-08	1.1e-06
hog	62.0952	4.75053	0.860422	5.52116	3.37e-08	1.24e-06
CG31883	48.5872	9.19506	1.66683	5.51651	3.46e-08	1.27e-06
CR44997	532.295	2.32179	0.421717	5.50556	3.68e-08	1.34e-06
CG31008	58.5285	5.9817	1.08846	5.49554	3.9e-08	1.41e-06
CR44474	60.1377	9.50255	1.73242	5.48514	4.13e-08	1.49e-06
CG14556	120.52	4.72373	0.86303	5.47342	4.41e-08	1.58e-06
CG30357	350.128	2.16325	0.396751	5.45243	4.97e-08	1.77e-06
CG12681	262.651	2.86942	0.527751	5.43708	5.42e-08	1.91e-06
CG4438	45.9461	5.05678	0.934392	5.41184	6.24e-08	2.16e-06
CG43695	73.5515	3.60341	0.669149	5.38506	7.24e-08	2.5e-06
CG32295	61.1705	3.98213	0.739591	5.38423	7.28e-08	2.5e-06
CR44279	43.6829	9.04149	1.69551	5.33261	9.68e-08	3.19e-06
CG33774	136.462	-2.36997	0.445859	-5.31552	1.06e-07	3.46e-06
CG34160	41.3047	8.96088	1.68716	5.31123	1.09e-07	3.53e-06
CG40155	58.2989	4.01019	0.756925	5.298	1.17e-07	3.76e-06
CG43843	89.6799	2.99208	0.5662	5.28449	1.26e-07	4.02e-06
His2B:CG33868	57.1092	6.99698	1.32825	5.26783	1.38e-07	4.35e-06
CG42787	42.3532	8.99685	1.70949	5.26289	1.42e-07	4.43e-06
CG13473	44.1569	9.05694	1.72377	5.25415	1.49e-07	4.63e-06
CR33963	110.189	4.31069	0.820831	5.25162	1.51e-07	4.68e-06
CG43330	40.5762	8.93511	1.70206	5.24958	1.52e-07	4.71e-06
CR45237	48.037	6.70438	1.2802	5.23698	1.63e-07	5.02e-06
CG15286	41.6636	4.91152	0.939011	5.23053	1.69e-07	5.16e-06
CG13193	37.9046	8.83745	1.69221	5.22244	1.77e-07	5.32e-06
CG7460	301.407	2.51675	0.483126	5.2093	1.9e-07	5.69e-06
CG42733	80.3841	4.68292	0.900885	5.19814	2.01e-07	6.02e-06
Rpn13R	122.827	2.59257	0.50015	5.18358	2.18e-07	6.45e-06
CG30062	54.1766	3.905	0.756339	5.16303	2.43e-07	7.17e-06
CG11752	1005.12	-2.021	0.391725	-5.15923	2.48e-07	7.3e-06
mRpL34	164.168	-2.54455	0.493916	-5.15179	2.58e-07	7.57e-06
CR44496	38.0974	8.84416	1.71689	5.15126	2.59e-07	7.57e-06
mir-4982	38.7786	8.86962	1.73271	5.11894	3.07e-07	8.85e-06
CG44405	50.3269	4.15581	0.812206	5.11669	3.11e-07	8.92e-06
CR44492	47.6552	6.69023	1.31112	5.10268	3.35e-07	9.55e-06
CG32161	48.0625	6.102	1.19641	5.10024	3.39e-07	9.65e-06
CG15432	318.158	-2.45302	0.481718	-5.09222	3.54e-07	9.97e-06
Obp85a	60.8264	8.07658	1.58603	5.09234	3.54e-07	9.97e-06
snoRNA:Psi28S-1060	51.0053	4.30648	0.847794	5.07963	3.78e-07	1.06e-05
mir-4962	46.5861	6.65652	1.32071	5.04011	4.65e-07	1.28e-05
CG17030	43.3199	6.59427	1.3136	5.01998	5.17e-07	1.41e-05
CR44171	80.3028	3.57982	0.71387	5.01467	5.31e-07	1.44e-05
CR43609	308.848	2.09287	0.419981	4.98324	6.25e-07	1.66e-05
snoRNA:SC35-a	94.0417	2.96508	0.595699	4.97748	6.44e-07	1.7e-05
CG5906	68.4944	3.88199	0.780935	4.97095	6.66e-07	1.74e-05
CR43241	105.519	-3.13013	0.629955	-4.96882	6.74e-07	1.75e-05
CG34171	32.4052	8.61093	1.73655	4.95865	7.1e-07	1.83e-05
CR44332	44.3909	4.36804	0.881431	4.95562	7.21e-07	1.85e-05
CG33476	31.804	8.58399	1.73811	4.9387	7.86e-07	2e-05
CG9389	107.579	2.43183	0.492756	4.93516	8.01e-07	2.03e-05
snoRNA:Psi28S-3091a	50.49	3.8903	0.795421	4.89087	1e-06	2.49e-05
CG32507	67.4505	4.67402	0.958696	4.87539	1.09e-06	2.66e-05
CR45030	89.5458	5.54692	1.13821	4.87339	1.1e-06	2.68e-05
Mlp84B	436.038	2.60198	0.534185	4.87093	1.11e-06	2.7e-05
CG33552	37.391	4.30349	0.884445	4.86575	1.14e-06	2.75e-05
snoRNA:229	67.3094	7.24407	1.49088	4.85892	1.18e-06	2.81e-05
CG10864	174.901	2.07811	0.429002	4.84406	1.27e-06	2.99e-05
CR44844	50.39	7.8045	1.6137	4.83639	1.32e-06	3.1e-05
CG32236	29.9264	8.49613	1.7582	4.83229	1.35e-06	3.16e-05
snoRNA:kis-a	37.0155	5.30691	1.10315	4.8107	1.5e-06	3.48e-05
CG31788	46.0965	6.0363	1.25665	4.80347	1.56e-06	3.59e-05
snoRNA:Psi18S-110	47.5874	6.68257	1.39686	4.784	1.72e-06	3.95e-05
CR44686	106.361	4.53393	0.948726	4.77896	1.76e-06	4.03e-05
CG33140	28.5967	8.43049	1.77592	4.74711	2.06e-06	4.69e-05
CR44034	31.1906	8.55678	1.81018	4.72704	2.28e-06	5.1e-05
CR44353	35.3543	4.41414	0.93681	4.71188	2.45e-06	5.47e-05
CR44660	38.982	4.54749	0.968048	4.69759	2.63e-06	5.83e-05
CR44392	27.7882	8.38908	1.78667	4.69537	2.66e-06	5.87e-05
CG13984	59.7893	3.28882	0.70068	4.69375	2.68e-06	5.9e-05
CG15631	37.9983	4.32708	0.922598	4.6901	2.73e-06	5.99e-05
CG17122	133.922	2.44942	0.524547	4.6696	3.02e-06	6.56e-05
CG11269	45.6724	7.6627	1.65649	4.62586	3.73e-06	7.96e-05
CR44493	27.6876	8.38358	1.81942	4.60784	4.07e-06	8.6e-05
CG3492	91.2174	2.60412	0.565974	4.60113	4.2e-06	8.83e-05
CG33285	27.1397	8.35474	1.82703	4.57285	4.81e-06	9.88e-05
CG33189	82.8232	2.44011	0.534567	4.56464	5e-06	0.000101855
CG6138	29.3392	4.98056	1.09525	4.54741	5.43e-06	0.000110075
CG41518	31.0589	6.08675	1.33866	4.54688	5.44e-06	0.00011011
CG31007	47.6193	4.0334	0.887339	4.54551	5.48e-06	0.000110587
snoRNA:Psi28S-2876	72.8883	4.3472	0.961208	4.52264	6.11e-06	0.000122968
snoRNA:Me28S-A1705	27.2464	8.36028	1.8548	4.50737	6.56e-06	0.000131584
CG31407	25.4161	8.26016	1.83368	4.50469	6.65e-06	0.000132967
CG42561	84.8889	2.49881	0.556492	4.49028	7.11e-06	0.000141372
snoRNA:Psi18S-1347b	41.1045	4.29786	0.957788	4.48728	7.21e-06	0.000143068
CG45603	34.4681	4.89531	1.09133	4.48564	7.27e-06	0.000143863
snRNA:U4:38AB	37.1186	6.37444	1.42379	4.47709	7.57e-06	0.000149106
CG34450	73.3416	2.49048	0.559424	4.45187	8.51e-06	0.000165625
CG11060	34.8873	5.69773	1.28051	4.44957	8.6e-06	0.00016706
CG13133	71.2843	2.80202	0.631029	4.4404	8.98e-06	0.000173935
CR44408	44.3971	3.23777	0.729746	4.43684	9.13e-06	0.000176139
CG7916	28.0577	5.33056	1.20653	4.41808	9.96e-06	0.000190548
CG32811	23.4051	8.14139	1.84708	4.4077	1.04e-05	0.000199489
CR44046	73.3151	3.22798	0.732792	4.40504	1.06e-05	0.000201125
CR43958	71.8777	3.14848	0.718233	4.38364	1.17e-05	0.000220581
snoRNA:Psi28S-1180	30.3623	5.46799	1.248	4.38142	1.18e-05	0.000221941
CheB42b	45.8093	3.96422	0.905177	4.3795	1.19e-05	0.000223445
CG15638	26.9888	5.29417	1.21454	4.359	1.31e-05	0.000241988
CG33998	145.543	2.55126	0.585866	4.35468	1.33e-05	0.000245718
CG11043	61.9543	2.68554	0.616838	4.35371	1.34e-05	0.000245936
CR43941	33.4374	6.22239	1.43305	4.34206	1.41e-05	0.000257306
snoRNA:Psi28S-1175b	38.6094	3.99956	0.935002	4.27759	1.89e-05	0.000329444
CG7968	21.8148	8.03975	1.88582	4.26327	2.01e-05	0.000349316
snoRNA:Psi28S-1837a	28.0935	4.30653	1.01029	4.26266	2.02e-05	0.000349623
CG8476	52.0722	3.11924	0.73197	4.26142	2.03e-05	0.000350103
Ntl	129.873	3.74303	0.881242	4.24745	2.16e-05	0.000369362
mir-252	35.4755	3.74959	0.883396	4.24452	2.19e-05	0.000373545
CG32454	71.3244	2.31106	0.552391	4.18374	2.87e-05	0.000473248
CG44195	90.5033	3.22357	0.777471	4.14623	3.38e-05	0.00054326
CG2137	30.063	5.48093	1.3269	4.13064	3.62e-05	0.000578438
CG41527	29.6427	4.38639	1.06269	4.12761	3.67e-05	0.000585083
mir-4968	41.4644	3.62844	0.883735	4.10581	4.03e-05	0.000636525
CG33477	19.9105	7.90791	1.92974	4.0979	4.17e-05	0.000654994
Ctr1C	26.2554	5.86964	1.45027	4.04728	5.18e-05	0.000779945
snoRNA:Psi28S-1175a	29.8551	4.17056	1.03406	4.03318	5.5e-05	0.000824249
snoRNA:U3:9B	25.3017	4.41462	1.09581	4.02862	5.61e-05	0.000837669
Sgs4	72.9523	4.40737	1.0967	4.01875	5.85e-05	0.00087073
CR43792	39.7017	3.22192	0.802435	4.01518	5.94e-05	0.000881186
Acp53C14c	41.0505	3.7151	0.928053	4.00311	6.25e-05	0.000924441
CG32814	54.6037	2.65246	0.665246	3.98719	6.69e-05	0.000985545
CR43857	58.8497	3.99037	1.0033	3.97724	6.97e-05	0.00101953
CR44360	64.8301	2.82669	0.712156	3.96921	7.21e-05	0.0010512
CG17931	375.581	-2.06507	0.52085	-3.96481	7.35e-05	0.00106192
snoRNA:684	30.9478	5.05807	1.27583	3.96454	7.35e-05	0.00106192
CR43476	26.5785	4.52582	1.14173	3.96401	7.37e-05	0.00106261
CG45067	47.1716	2.82196	0.712641	3.95986	7.5e-05	0.00107959
mir-2282	18.2669	7.78357	1.97126	3.94853	7.86e-05	0.00112496
CR45332	224.142	2.29513	0.583869	3.9309	8.46e-05	0.00119857
mir-2c	27.118	6.88938	1.75387	3.9281	8.56e-05	0.00120808
CG32797	22.6374	4.592	1.1752	3.90744	9.33e-05	0.00130226
snoRNA:Psi28S-3342	35.7642	4.03505	1.03428	3.90131	9.57e-05	0.00133165
CG33278	73.0907	3.08949	0.797055	3.87613	0.000106129	0.00145462
CG31898	39.3973	-2.9988	0.774373	-3.87255	0.000107702	0.00146596
CG2209	38.4735	3.26383	0.844763	3.8636	0.000111726	0.00151403
nerfin-1	64.1436	2.51694	0.654067	3.84813	0.000119021	0.00159882
snoRNA:Psi28S-3405a	21.6167	4.96566	1.29077	3.84704	0.000119552	0.00160159
dp	894.733	2.79476	0.728777	3.83485	0.000125638	0.00167313
CR45053	17.005	7.68153	2.00352	3.83402	0.000126068	0.00167643
CG12158	77.3736	3.50051	0.920624	3.80232	0.000143345	0.00187235
CG32457	51.3	2.91732	0.767986	3.79866	0.000145481	0.00189294
CG15767	20.8285	4.88658	1.2922	3.78161	0.000155819	0.00200788
CG9593	29.3388	3.93173	1.04024	3.77964	0.000157054	0.00201596
CG15475	69.0603	2.38495	0.631817	3.77475	0.000160169	0.00203895
ft	73.2547	2.22704	0.590076	3.77415	0.000160552	0.00203993
CG13073	24.5505	3.85699	1.02603	3.75916	0.000170485	0.00214956
CG14448	36.3972	3.90726	1.04133	3.75217	0.000175309	0.00220137
CG11760	42.0753	2.68952	0.718568	3.74289	0.000181913	0.00226888
snoRNA:Me28S-G2743	16.0487	7.5968	2.02962	3.74296	0.000181863	0.00226888
CG31244	29.2134	3.29302	0.883192	3.72854	0.000192592	0.00238918
mir-4953	16.0753	7.59913	2.03893	3.72701	0.000193766	0.00240052
CG9777	61.4938	2.31496	0.627847	3.68715	0.000226782	0.00276045
snoRNA:Psi18S-1347a	32.5913	3.2397	0.885997	3.65656	0.000255622	0.00303658
CR45014	29.0983	3.89072	1.06386	3.65719	0.000254999	0.00303658
CR42735	20.8388	4.13862	1.1393	3.63259	0.00028059	0.00329506
scaRNA:MeU2-48	43.022	2.65787	0.732479	3.6286	0.000284964	0.00333372
Sfp77F	83.0193	3.99919	1.10246	3.62753	0.000286151	0.00334337
Roc1b	44.123	2.63982	0.7285	3.62364	0.000290481	0.00337689
CR44582	28.2122	4.2926	1.18579	3.62004	0.000294562	0.00341574
CG11630	20.6699	5.52193	1.52705	3.61608	0.000299097	0.00346398
CG10801	28.5238	3.74083	1.03512	3.61391	0.000301609	0.0034887
CR44960	51.9895	2.29421	0.63525	3.6115	0.00030443	0.00350864
CG43236	36.186	-3.44849	0.95521	-3.61019	0.000305973	0.00351717
CR44066	20.0795	4.82951	1.34278	3.59666	0.000322328	0.00367319
CR43849	20.0102	6.46722	1.80368	3.58556	0.00033635	0.00381966
unsRNA:CG10576-a	27.8809	3.67732	1.03475	3.55381	0.000379691	0.00421768
snoRNA:Me18S-A1494	51.7749	2.48579	0.703754	3.53219	0.000412139	0.00450767
CR42651	19.0209	6.3717	1.81079	3.51875	0.00043359	0.00470333
GC2	23.8274	3.62449	1.03679	3.49587	0.000472513	0.00504852
snoRNA:CG32479-a	44.0732	4.61716	1.32179	3.49312	0.000477416	0.00509501
snRNA:U4atac:82E	35.8507	4.7337	1.35802	3.48573	0.000490794	0.00522571
CG13460	20.0949	5.4114	1.55449	3.48115	0.000499272	0.0052916
Ppm1	22.3871	3.97664	1.14977	3.45863	0.000542934	0.00568267
Eh	224.661	-2.1526	0.625252	-3.44276	0.000575803	0.00599276
CG15909	65.7668	2.74447	0.799509	3.4327	0.000597609	0.0061856
snoRNA:Psi28S-1936	19.9244	4.37576	1.27476	3.4326	0.000597814	0.0061856
CG15296	18.9355	4.32169	1.27202	3.39751	0.000680013	0.00692145
mir-999	17.2769	6.25255	1.8459	3.38727	0.000705917	0.00710738
CG31861	81.5963	2.12166	0.627256	3.38245	0.000718417	0.00718572
CG43703	18.8997	6.35893	1.88281	3.37736	0.000731863	0.0073044
squ	78.326	2.42365	0.721009	3.36147	0.000775284	0.00766915
CR44051	27.7545	4.84306	1.44119	3.36046	0.000778123	0.00768313
snoRNA:Psi18S-1854c	16.653	4.57808	1.36702	3.34896	0.000811158	0.00789961
unsRNA:d-a	25.8096	4.78692	1.43624	3.33294	0.000859323	0.00829871
snoRNA:Psi28S-1135c	12.1068	7.19042	2.15838	3.3314	0.000864094	0.00832738
loopin-1	20.8356	5.45978	1.63916	3.33084	0.000865832	0.00833543
snoRNA:Psi28S-3405d	19.4083	4.00898	1.21009	3.31295	0.000923164	0.00876728
CR31514	31.1472	3.71928	1.12638	3.30197	0.000960084	0.00904495
CG33752	11.8195	7.15582	2.17017	3.29736	0.000975993	0.0091668
CG34030	48.929	3.25372	0.988893	3.29026	0.00100094	0.00935354
CG42302	30.0322	4.95784	1.51144	3.28022	0.00103728	0.00962501
CG30354	87.7701	3.98944	1.218	3.27541	0.0010551	0.00977075
CG12783	35.3865	2.70439	0.827668	3.26748	0.00108508	0.00997284
CG32391	51.1891	3.00004	0.918448	3.26642	0.00108915	0.00999595
CR45188	11.5056	7.11716	2.18092	3.26338	0.00110092	0.010084
mir-4967	11.5589	7.12359	2.1873	3.2568	0.00112676	0.0102702
snoRNA:Pi4KIIalpha-a	26.6392	3.02056	0.92759	3.25636	0.00112852	0.0102716
CG31077	44.8326	4.50885	1.38775	3.24904	0.00115796	0.0105024
CG15925	15.2996	7.52731	2.32679	3.23506	0.00121618	0.0109126
CR45713	24.1009	4.73983	1.46626	3.23261	0.00122666	0.0109746
snoRNA:Me28S-A3365	15.2126	6.06765	1.87883	3.22948	0.00124017	0.0110634
CG30060	110.491	2.13781	0.662564	3.22657	0.00125282	0.0111547
CG15614	45.9557	2.45607	0.76236	3.22167	0.00127446	0.0113146
CG44259	21.8899	3.46334	1.07755	3.2141	0.00130854	0.0115727
CG43072	25.169	4.69595	1.46502	3.20538	0.00134883	0.0118048
CG43255	11.8134	7.15622	2.2341	3.20318	0.00135921	0.0118619
CG43189	11.1383	7.07079	2.20812	3.20217	0.00136396	0.0118698
CG14273	94.3677	2.02162	0.631716	3.2002	0.00137332	0.0119288
CR45020	14.7251	7.47207	2.33471	3.20043	0.00137225	0.0119288
snoRNA:Psi18S-1389a	17.6371	5.29417	1.65545	3.19802	0.00138374	0.0119967
CG6576	12.2813	7.21243	2.26504	3.18423	0.00145137	0.0124778
CR44896	18.3125	3.9194	1.23213	3.18098	0.00146776	0.0125719
betaNACtes6	11.085	7.0641	2.22882	3.16944	0.00152734	0.013058
snoRNA:Me28S-C1237	14.7711	5.99878	1.89311	3.16874	0.00153104	0.0130775
Rpn12R	16.9409	5.15474	1.62806	3.16619	0.00154449	0.0131802
snoRNA:Me28S-A30	16.1338	6.15333	1.95237	3.15172	0.00162312	0.0136869
snoRNA:Psi28S-2648	36.2298	2.49615	0.794749	3.1408	0.00168487	0.0141431
CR44771	16.6537	5.12912	1.63424	3.13854	0.00169791	0.0142132
snoRNA:Me28S-U1554	16.7875	5.21966	1.66296	3.13878	0.00169655	0.0142132
CG34169	11.1177	7.067	2.26152	3.12489	0.00177873	0.0147171
CG34328	33.9796	2.4073	0.774945	3.10642	0.00189369	0.0155912
CG43177	10.4898	6.98343	2.26018	3.08976	0.00200316	0.0163979
CG16824	19.5786	4.75641	1.53994	3.08869	0.00201041	0.0164281
ind	18.9598	3.68461	1.19484	3.08377	0.00204394	0.0166727
CG42395	32.119	2.52094	0.81974	3.07529	0.00210296	0.0170937
snoRNA:Psi28S-2442b	21.4857	3.0924	1.00634	3.07292	0.00211976	0.0172
Obp56h	44.162	-2.504	0.816637	-3.06623	0.00216779	0.0175358
CG5458	17.913	3.93093	1.28238	3.06533	0.00217427	0.0175358
CG42617	18.0362	4.73243	1.54852	3.05609	0.00224243	0.0180528
CG12698	51.7441	2.18073	0.713637	3.05579	0.00224467	0.018055
CG12898	28.648	4.54859	1.48868	3.05546	0.00224718	0.0180595
CG34234	30.0187	2.5995	0.851376	3.05329	0.00226346	0.0181273
CG32806	10.2292	6.94706	2.28352	3.04226	0.00234809	0.0187239
CR43428	41.2074	2.44787	0.805759	3.03796	0.00238184	0.0189278
I-3	41.8209	3.0017	0.988474	3.0367	0.00239185	0.0189584
CR44301	25.8489	3.52979	1.16553	3.02847	0.00245793	0.0194488
CR43701	10.2559	6.9507	2.29555	3.0279	0.00246257	0.0194688
snoRNA:Psi28S-3405b	15.5312	5.02421	1.66394	3.01947	0.00253217	0.0199849
CG33293	37.462	2.32087	0.7688	3.01883	0.00253755	0.0200103
CG11714	31.4387	2.56248	0.849328	3.01707	0.0025523	0.0200923
CR45047	14.2336	4.34049	1.44107	3.01199	0.00259539	0.0203573
CR45367	24.4341	3.61578	1.20484	3.00105	0.00269054	0.0209662
CG31806	69.9718	2.1234	0.710251	2.98965	0.00279295	0.0215823
snoRNA:lola-a	23.3537	3.74117	1.25274	2.9864	0.00282279	0.0217765
CG13405	9.60132	6.85605	2.30255	2.97759	0.00290524	0.0223194
mir-929	25.0491	2.93124	0.989649	2.9619	0.0030575	0.0233339
snoRNA:Psi28S-3405c	13.3184	4.24018	1.43477	2.9553	0.00312364	0.0236629
snoRNA:lola-c	9.708	6.87146	2.33632	2.94114	0.00327004	0.0246507
CG42762	14.0953	4.96207	1.68916	2.9376	0.0033076	0.0248325
snoRNA:Psi28S-1135f	15.3546	3.97764	1.35512	2.93526	0.00333273	0.0249402
CG15919	12.0369	4.68421	1.59715	2.93285	0.00335868	0.025114
CG42624	32.8321	2.43839	0.83298	2.92731	0.00341912	0.0254629
snoRNA:Me18S-G423	12.7181	4.76581	1.63942	2.90701	0.00364906	0.026702
snoRNA:Psi28S-1837b	18.0564	3.41069	1.17537	2.90181	0.00371013	0.0270631
CG44815	9.76134	6.87915	2.37202	2.90012	0.00373017	0.0271878
mir-987	15.8071	3.69139	1.27323	2.89923	0.00374082	0.0272226
CG6974	14.2553	4.97922	1.71731	2.89942	0.00373853	0.0272226
CR43196	16.8509	4.17126	1.44814	2.88042	0.00397151	0.0286085
CG5538	23.3243	2.68636	0.934066	2.87598	0.0040277	0.0289456
snoRNA:Me28S-A2564	17.3162	3.5425	1.23202	2.87536	0.00403573	0.0289516
mir-4960	9.78801	6.883	2.39486	2.87407	0.00405225	0.0290092
CR43437	46.7466	2.41621	0.844838	2.85997	0.00423686	0.0300977
CG16984	20.7832	2.90264	1.01804	2.85121	0.00435529	0.0306961
link	49.6341	2.44136	0.859716	2.83973	0.00451514	0.0314224
snoRNA:Psi18S-1086	8.73948	6.7206	2.36773	2.83841	0.00453383	0.0314902
CG18649	8.81949	6.73328	2.37465	2.83549	0.00457561	0.0316585
CR43970	39.8826	2.26417	0.799095	2.83342	0.00460534	0.0318106
snoRNA:Psi18S-640e	8.68614	6.71209	2.38148	2.81846	0.00482552	0.0331088
CG42763	13.9942	4.86562	1.73189	2.80943	0.00496292	0.0338255
CG32170	55.6876	2.08274	0.744051	2.79919	0.00512314	0.0347126
snoRNA:hts-a	13.6003	4.8237	1.72652	2.79389	0.00520783	0.035209
CG32371	9.10068	6.77997	2.42883	2.79145	0.00524725	0.0353979
CG3581	13.1062	4.85507	1.74059	2.78932	0.00528186	0.0355804
snoRNA:SC35-b	34.3277	2.50677	0.900279	2.78443	0.00536215	0.035963
CR45382	44.5586	2.41453	0.869114	2.77815	0.00546696	0.0364543
CR44164	29.6205	2.81188	1.01315	2.77539	0.00551348	0.0366851
CG34163	64.6894	-2.25744	0.814394	-2.77193	0.00557255	0.0369946
CG14089	16.3065	3.44582	1.2486	2.75974	0.00578474	0.0381059
CG30401	29.2797	2.3844	0.868281	2.74611	0.00603057	0.0393328
snoRNA:Psi28S-1135e	8.95284	6.7543	2.45958	2.74612	0.00603044	0.0393328
CG18268	35.9718	2.60073	0.947574	2.74462	0.00605819	0.0394572
snoRNA:Psi28S-2149	13.7643	3.80801	1.39195	2.73573	0.00622413	0.0401419
CG18563	18.8703	3.42496	1.25428	2.73061	0.00632166	0.0406575
CR43827	21.026	4.41941	1.62706	2.7162	0.00660368	0.0420036
ds	38.3231	2.59159	0.958401	2.70408	0.00684937	0.0433278
CG3942	32.44	2.61305	0.966803	2.70277	0.00687636	0.0434688
snoRNA:Psi18S-1389b	12.2177	4.7513	1.76078	2.69841	0.00696721	0.0438631
CR45665	7.98433	6.5898	2.44643	2.69364	0.0070676	0.0443742
CR43884	10.6962	5.5543	2.06596	2.68848	0.00717771	0.0449738
CG42391	36.3728	2.35263	0.878208	2.6789	0.00738646	0.0461566
CG12780	7.87765	6.5711	2.45395	2.67776	0.00741166	0.0462515
CG40204	12.8985	4.74202	1.77391	2.6732	0.00751315	0.0468217
CG12640	16.311	3.02436	1.1398	2.65342	0.00796807	0.0490286
snoRNA:Or-aca3	13.6637	3.79467	1.43118	2.65143	0.0080152	0.0492471
CG14305	8.40496	6.66314	2.51821	2.64598	0.0081455	0.049954
