## Supplementary material for "Efficient Ribosomal Rna Depletion from *Drosophila* Total Rna for Next-Generation Sequencing Applications": Table S4: List of software used in the study

### Sheet: Table S4 - List of softwares
	Software Link #	Purpose in this study
	RNACentral	rRNA sequences retrieval
	NEBNext Custom RNA Depletion Design Tool	Probe design
	Nucleotide BLAST	Sequence Homology detection for off target activity
	FastQC	Quality Check of Sequencing data
	Trimmomatic	Trimming of reads
	STAR	Alignment of reads with a reference genome
	FeatureCounts	Generation of count matrix
	DESeq2	Differential expression analysis
	Picard	Detection of RNA coverage
	Ribodetector	rRNA detection
	Affinity Designer	Figure designing
	Bioart	SVG Icons
	Bioicons	SVG Icons
	SciDraw	SVG Icons
	Rstudio	For executing various packages
	EnhancedVolcano	To generate the Volcano Plot
	pheatmap	For Heat map generation
	# Clicking on the software name will transfer you to the official website for the software
